# The genetic basis for PRC1 complex diversity emerged early in animal evolution

**DOI:** 10.1101/2020.03.18.997064

**Authors:** James M Gahan, Fabian Rentzsch, Christine E Schnitzler

## Abstract

Polycomb group proteins are essential regulators of developmental processes across animals. Despite their importance, studies on Polycomb are often restricted to classical model systems and, as such, little is known about the evolution of these important chromatin regulators. Here we focus on Polycomb Repressive Complex 1 (PRC1) and trace the evolution of core components of canonical and non-canonical PRC1 complexes in animals. Previous work suggested that a major expansion in the number of PRC1 complexes occurred in the vertebrate lineage. Here we show that the expansion of the PCGF protein family, an essential step for the establishment of the large diversity of PRC1 complexes found in vertebrates, predates the bilaterian-cnidarian ancestor. This means that the genetic repertoire necessary to form all major vertebrate PRC1 complexes emerged early in animal evolution, over 550 million years ago. We further show that *PCGF5*, a gene conserved in cnidarians and vertebrates but lost in all other studied groups, is expressed in the nervous system in the sea anemone *Nematostella vectensis*, similar to its mammalian counterpart. Together this work provides an evolutionary framework to understand PRC1 complex diversity and evolution and establishes *Nematostella* as a promising model system in which this can be further explored.
