## Supplemental Data 1 for "The genetic basis for PRC1 complex diversity emerged early in animal evolution"

### Sheet: PCGF
Species name	Gene name	Gene ID	Source
Acropora digitifera	AdPCGFa	XM_015895502.1	Genbank
Acropora digitifera	AdPCGFb	XM_015914450.1	Genbank
Acropora digitifera	AdPCGFc	XM_015914451.1	Genbank
Acropora digitifera	AdPCGFd	XM_015921963.1	Genbank
Acropora digitifera	AdPCGFe	XM_015914441.1	Genbank
Acropora digitifera	AdPCGFf	XM_015914455.1	Genbank
Aiptasia pallida	ApPCGFa	XM_021036548.1	Genbank
Aiptasia pallida	ApPCGFb	XM_021036554.1	Genbank
Aiptasia pallida	ApPCGFc	XM_021042515.1	Genbank
Aiptasia pallida	ApPCGFd	XM_021053316.1	Genbank
Aiptasia pallida	ApPCGFe	XM_021042514.1	Genbank
Aiptasia pallida	ApPCGFf	XM_021042518.1	Genbank
Amphimedon queenslandica	AqPCGFa	XM_019996139.1	Genbank
Apis mellifera	AmPCGFa	XM_016915690.1	Genbank
Apis mellifera	AmPCGFb	XM_006571945	Genbank
Apis mellifera	AmPCGFc	XM_001120353	Genbank
Apis mellifera	AmPCGFd	XM_006558512.2	Genbank
Branchiostoma floridae	BlPCGFa	XM_002599410.1	Genbank
Branchiostoma floridae	BlPCGFb	XM_002588124.1	Genbank
Branchiostoma floridae	BlPCGFc	XM_002603655.1	Genbank
Branchiostoma floridae	BlPCGFd	XM_002608881.1	Genbank
Caenorhabditis elegans	Mig32	NM_001268691.1	Genbank
Crassostrea gigas	CgPCGFa	XM_011455915.2	Genbank
Crassostrea gigas	CgPCGFb	XM_011455910.2	Genbank
Crassostrea gigas	CgPCGFc	XM_011455914.2	Genbank
Crassostrea gigas	CgPCGFd	XM_011415190.2	Genbank
Crassostrea gigas	CgPCGFe	XM_011415186.2	Genbank
Crassostrea gigas	CgPCGFf	XM_011430808.2	Genbank
Capitella teleta	CtPCGFa	128231	JGI	Id is the protein ID
Capitella teleta	CtPCGFb	207550	JGI	Id is the protein ID
Capitella teleta	CtPCGFc	227017	JGI	Id is the protein ID
Capitella teleta	CtPCGFd	178641	JGI	Id is the protein ID
Capitella teleta	CtPCGFe	192000	JGI	Id is the protein ID
Capitella teleta	CtPCGFf	207556	JGI	Id is the protein ID
Capitella teleta	CtPCGFg	93570	JGI	Id is the protein ID
Capitella teleta	CtPCGFh	159446	JGI	Id is the protein ID
Capsaspora owczarzaki	CoPCGFa	XM_004342921.2	Genbank
Ciona intestinalis	CiPCGFa	XM_002129288.4	Genbank
Ciona intestinalis	CiPCGFb	XM_002130040.3	Genbank
Ciona intestinalis	CiPCGFc	XM_018815595.1	Genbank
Ciona intestinalis	CiPCGFd	XM_018815042.1	Genbank
Danio rerio	DrBmi1b	NM_001080751.1	Genbank
Danio rerio	DrBmi1a	NM_194366.1	Genbank
Danio rerio	DrPCGF1	NM_001007158.2	Genbank
Danio rerio	DrPCGF3	XM_021481274.1	Genbank
Danio rerio	DrPCGF6	NM_001089369.1	Genbank
Danio rerio	DrPCGF5a	NM_001128712.1	Genbank
Danio rerio	DrPCGF5b	NM_001045235.1	Genbank
Drosophila melanogaster	DmPsc	NP_523725.2	Genpept
Drosophila melanogaster	DmSu(2)z	CAA40134.1	Genbank
Drosophila melanogaster	DmL(3)73AhNP_524933.1	NP_524933.1	Genpept
Gallus gallus	GgBmi1	NM_001007988.1	Genbank
Gallus gallus	GgPCGF6	XM_004942256.2	Genbank
Gallus gallus	GgPCGF3	XM_015280482.1	Genbank
Gallus gallus	GgPCGF1	XM_015273146.1	Genbank
Gallus gallus	GgPCGF5	NM_001277361.1	Genbank
Gallus gallus	GgPCGF2	NM_001281515.2	Genbank
Homo sapiens	HsBmi1	NM_005180.8	Genbank
Homo sapiens	HsPCGF2	NM_007144.2	Genbank
Homo sapiens	HsPCGF1	NM_032673.2	Genbank
Homo sapiens	HsPCGF3	NM_001317836.1	Genbank
Homo sapiens	HsPCGF5	NM_032373.4	Genbank
Homo sapiens	HsPCGF6	NM_001011663.1	Genbank
Hyalella azteca	HaPCGFa	XM_018154615.1	Genbank
Hyalella azteca	HaPCGFb	XM_018154617.1	Genbank
Hyalella azteca	HaPCGFc	XM_018160035.1	Genbank
Hyalella azteca	HaPCGFd	XM_018167783.1	Genbank
Hydra vulgaris	HvPCGFa	XM_012702154.1	Genbank
Hydra vulgaris	HvPCGFb	XM_012699627.1	Genbank
Hydra vulgaris	HvPCGFc	XM_002163361.3	Genbank
Hydractinia echinata	HePCGFa	TRINITY_DN49845_c0_g1_i1	https://research.nhgri.nih.gov/hydractinia/download/index.cgi?dl=e_trinity
Hydractinia echinata	HePCGFb	TRINITY_DN84153_c1_g1_i4 = HePCGFb	https://research.nhgri.nih.gov/hydractinia/download/index.cgi?dl=e_trinity
Hydractinia echinata	HePCGFc	TRINITY_DN64564_c0_g1_i1	https://research.nhgri.nih.gov/hydractinia/download/index.cgi?dl=e_trinity
Lingula anatina	LaPCGFa	XM_013544086.1	Genbank
Lingula anatina	LaPCGFb	XM_013543035.1	Genbank
Lingula anatina	LaPCGFc	XM_013551380.1	Genbank
Lingula anatina	LaPCGFd	XM_013532999.1	Genbank
Lingula anatina	LaPCGFe	XM_013533044.1	Genbank
Lottia gigantea	LgPCGFa	XM_009069020.1	Genbank
Lottia gigantea	LgPCGFb	XM_009068959.1	Genbank
Lottia gigantea	LgPCGFc	XM_009069018.1	Genbank
Lottia gigantea	LgPCGFd	XM_009055989.1	Genbank
Lottia gigantea	LgPCGFe	XM_009055990.1	Genbank
Lottia gigantea	LgPCGFf	XM_009058086.1	Genbank
Mnemiopsis leidyi	MlPCGFa	ML07805a	NHGRI Mnemiopsis genome portal
Mnemiopsis leidyi	MlPCGFb	ML07138a	NHGRI Mnemiopsis genome portal
Nematostella vectensis	NvPCGF2/4a	XM_001629012.1	Genbank
Nematostella vectensis	NvPCGF2/4b	XM_001635613.1	Genbank
Nematostella vectensis	NvPCGF3	XM_001629114.1	Genbank
Nematostella vectensis	NvPCGF5a	NvERTx.4.127696	NvERTx database
Nematostella vectensis	NvPCGF5b	XM_001629138.1	Genbank
Nematostella vectensis	NvPCGF1	XM_001634699.1	Genbank
Nematostella vectensis	NvPCGF6	XM_001629139.1	Genbank
Monosiga brevicollis	MsPCGFA	XM_001748161.1	Genbank
Priapulus caudatus	PcPCGFa	XM_014812627.1	Genbank
Priapulus caudatus	PcPCGFa	XM_014812630.1	Genbank
Salpingoeca rosetta	SrPCGFa	XM_004989404.1	Genbank
Schmidtea mediterranea	SmPCGFa	SMU15030216	SmedGD
Schmidtea mediterranea	SmPCGFa	SMU15001450	SmedGD
Schmidtea mediterranea	SmPCGFa	SMU15037732	SmedGD
Strongylocentrotus purpuratus	SpPCGFa	XM_778706.4	Genbank
Strongylocentrotus purpuratus	SpPCGFb	XM_775308.4	Genbank
Strongylocentrotus purpuratus	SpPCGFc	XM_003731700.2	Genbank
Strongylocentrotus purpuratus	SpPCGFd	XM_011680977.1	Genbank	This genome model was incomplete so I took the scaffold and ran a gene prediction with Augustus to extend it
Trichoplax adhaerens	TaPCGFa	XM_002114578.1	Genbank
Trichoplax adhaerens	TaPCGFb	XM_002111207.1	Genbank
Trichoplax adhaerens	TaPCGFc	XM_002114759.1	Genbank
Xenopus tropicalis	XtBmi1	NM_001015995.2	Genbank
Xenopus tropicalis	XtPCGF3	NM_001016847.1	Genbank
Xenopus tropicalis	XtPCGF1	NM_001016417.2	Genbank
Xenopus tropicalis	XtPCGF2	NM_001030402.1	Genbank
Xenopus tropicalis	XtPCGF5	XM_018095838.1	Genbank
Xenopus tropicalis	XtPCGF6	XM_002936805.4	Genbank

### Sheet: RING
Species name	Gene name	Gene ID	Source	Notes
Acropora digitifera	AdRING1/2	XM_015909848.1	Genbank
Aiptasia pallida	ApRING1/2	XM_021052896.2	Genbank
Amphimedon queenslandica	AqRING1/2	XM_019995787.1	Genbank
Apis mellifera	AmRING1/2	XM_393984.5	Genbank
Branchiostoma floridae	BlRING1/2	XM_002589566.1	Genbank
Caenorhabditis elegans	CeSPAT-3A	NP_001024904.2	Genpept
Crassostrea gigas	CgRING1/2	XM_011455266.2	Genbank
Capitella teleta	CtRING1/2	219532	JGI	Id is the protein ID
Capsaspora owczarzaki	CoRING1/2	XM_004365185.2	Genbank
Ciona intestinalis	CiRING1/2	XM_002130895.2	Genbank
Danio rerio	DrRING2	NM_131213.2	Genbank
Drosophila melanogaster	DmSce	NP_477509.1	Genpept
Gallus gallus	GgRING2	XM_015290550.1	Genbank
Homo Sapiens	HsRING1	NM_002931.3	Genbank
Homo Sapiens	HsRING2	NM_007212.3	Genbank
Hyalella azteca	HaRING1/2	XM_018171433.1	Genbank
Hydra vulgaris	HvRING1/2	XM_012705619.1	Genbank
Hydractinia echinata	HeRING1/2	TRINITY_DN34271_c0_g1_i1	https://research.nhgri.nih.gov/hydractinia/download/index.cgi?dl=e_trinity
Lingula anatina	LaRING1/2	XM_013540045.1	Genbank
Lottia gigantea	LgRING1/2	XM_009047270.1	Genbank
Mnemiopsis leidyi	MlRING1/2	MLRB024554	NHGRI Mnemiopsis genome portal
Monosiga brevicollis	MbRING1/2	XM_001744863.1	Genbank	This genome model was extremely short so I took the scaffold and ran a gene prediction with Augustus to extend it
Priapulus caudatus	PcRING1/2	XM_014822249.1	Genbank
Salpingoeca rosetta	SrRING1/2a	XM_004995439.1	Genbank
Salpingoeca rosetta	SrRING1/2b	XM_004995771.1	Genbank
Schmidtea mediterranea	SmRING1/2a	SMU15024809	SmedGD
Schmidtea mediterranea	SmRING1/2b	SMU15027977	SmedGD
Strongylocentrotus purpuratus	SpRING1/2b	XM_011685961.1	Genbank
Trichoplax adhaerens	TaRING1/2	XM_002108579.1	Genbank
Xenopus tropicalis	XtRING1	NM_001097325.1	Genbank
Xenopus tropicalis	XtRING2	NM_213707.2	Genbank
